# Canonical G-protein coupled receptors of vascular plants

**DOI:** 10.64898/2026.03.02.708220

**Authors:** Valentina Fernandez-Figueroa, Camila A. Quercia-Raty, Jan Gallastegui-Ulloa, Luka Robeson, Sebastian E. Brauchi

## Abstract

G-protein coupled receptors (GPCRs) are responsible for translating environmental signals of various types into cellular signals. Over 40 thousand GPCR orthologs have been discovered in the supergroup Unikonta, and around 800 genes encode for GPCRs in the human genome. In contrast to this astonishing variety, only a handful of GPCR-related genes have been reported in vascular plants, a major group within land plants. In an attempt to advance our understanding of plant GPCRs as well as their role in plant cellular signaling, here we present comprehensive bioinformatic analysis that includes phylogenetic hypotheses, *in silico* structural analysis, and tissue distribution of transcripts. Altogether, our work strongly suggests that GCR1 is the sole genuine GPCR expressed in Embriophyta. Finally, we briefly discuss the potential role of GCR1 in root hairs, the tubular outgrowths in root epidermal cells that are involved in nutrient absorption, environmental interaction, and root development.
