## supplementary data for "Canonical G-protein coupled receptors of vascular plants"

### Sheet: Supp Table 1
Protein name	Tip label	Uniprot code	aa	TM	GPCR type	Figure	Reference
Plasminogen activator inhibitor	CAND 1	Q9FVT5	362	7	GPCR plant candidate	1 & 2	Gookin et al., 2008
Protein CANDIDATE G-PROTEIN COUPLED RECEPTOR 2	CAND 2	Q94AH1	300	7	GPCR plant candidate	1 & 2	Gookin et al., 2008
Tobamovirus multiplication protein	CAND 3	Q945Q2	373	7	GPCR plant candidate	1 & 2	Gookin et al., 2008
Tobamovirus multiplication protein	CAND 4	B9DFZ1	367	7	GPCR plant candidate	1 & 2	Gookin et al., 2008
Tobamovirus multiplication protein	CAND 5	B9DGA1	361	7	GPCR plant candidate	1 & 2	Gookin et al., 2008
Protein CANDIDATE G-PROTEIN COUPLED RECEPTOR 8	CAND 8	F4K2U8	297	7	GPCR plant candidate	1 & 2	Gookin et al., 2008
Organic solute transporter ostalpha protein (DUF300)	CAND 9	Q949Z2	422	7	GPCR plant candidate	1 & 2	Gookin et al., 2008
Organic solute transporter ostalpha protein (DUF300)	CAND 10	Q9SFF8	422	7	GPCR plant candidate	1 & 2	Gookin et al., 2008
Regulator of G-protein signaling 1	RGS ARATH	Q8H1F2	459	7	GPCR plant candidate	1 & 2	Jin-Gui Chen et al., 2003
Tobamovirus multiplication protein 1	TOM 1	Q9FEG2	291	7	GPCR plant candidate	1 & 2	Lu et al., 2018
Heptahelical transmembrane protein 2	HHP2	Q84N34	358	7	GPCR plant candidate	1 & 2	Gookin et al., 2008
Protein TOM THREE HOMOLOG 1	THH1	Q948R8	293	7	GPCR plant candidate	1 & 2	Gookin et al., 2008
G-protein coupled receptor 1	GCR1	O04714	326	7	GPCR plant candidate	1 & 2	Stella Plakidou-Dymock et al., 1998
GPCR-type G protein 1	GTG1	Q9XIP7	468	9	GPCR plant candidate	1 & 2	Pandey et al., 2009
GPCR-type G protein 2	GTG2	Q0WQG8	467	10	GPCR plant candidate	1 & 2	Pandey et al., 2009
MLO-like protein 5	MLO5	O22815	501	7	GPCR plant candidate	1 & 2	Devoto et al., 2003
MLO-like protein 2	MLO2	Q9SXB6	573	7	GPCR plant candidate	1 & 2	Devoto et al., 2003
Protein CANDIDATE G-PROTEIN COUPLED RECEPTOR 6	CAND 6	Q9LZ39	428	7	non	2	Gookin et al., 2008
Protein CANDIDATE G-PROTEIN COUPLED RECEPTOR 7	CAND 7	F4JY11	440	7	non	2	Gookin et al., 2008
Lung seven transmembrane receptor family protein	Lung 7	Q9C5T6	439	7	non	2	Taddese et al., 2014
Tobamovirus multiplication protein 3	TOM 3	Q9ZUM2	303	7	non	2	Lu et al., 2019
C-C chemokine receptor type 5	CCR5 HUMAN	P51681	352	7	Class A - Rhodopsin	1 & 2	NA
Receptor for ADP and ATP coupled to G-proteins that inhibit the adenylyl cyclase	P2Y12 HUMAN	Q9H244	342	7	Class A - Rhodopsin	1 & 2	NA
Rhodopsin_Zebrafish	OPSD DANRE	P35359	354	7	Class A - Rhodopsin	1 & 2	NA
Dopamine receptor	DOPR4 CAEEL	Q18775	517	7	Class A - Rhodopsin	1 & 2	NA
Nematocin receptor_	NTR1 CAEEL	O02300	379	7	Class A - Rhodopsin	1 & 2	NA
Latthrophilin receptor like protein A	LRLA DICDI	Q54MC6	306	7	Class B - Secretin like/Adhesion	1 & 2	NA
Cyclic AMP receptor-like protein A	CRLA DICDI	Q54U75	369	7	Class E	1 & 2	NA
Cyclic AMP receptor 2	CAR2 DICDI	P34907	375	7	Class E	1 & 2	NA
Essential for adult survival. Required in the presynaptic motor neuron to up-regulate neurotransmitter exocytosis at larval glutamatergic neuromuscular junctions (NMJs)	MTH DROME	O97148	514	7	Class B - Secretin like/Adhesion	1 & 2	NA
Receptor for cAMP	CRLE DICDI	Q54LY7	330	7	Class E	1 & 2	NA
Orphan receptor that promotes neuronal differentiation of radial glial progenitors (RGPs). The activity of this receptor is mediated by a G(q)-protein that activates a phosphatidylinositol-calcium second messenger	GPR157 HUMAN	Q5UAW9	335	7	Class B - Secretin like/Adhesion	1 & 2	NA
G-protein coupled receptors family 1 profile domain-containing protein	A0D9W5 PARTE	A0D9W5	334	7	Class E	1 & 2	NA
Calcitonin receptor	CALRL DANRE	Q68EK2	470	7	Class B - Secretin like/Adhesion	1 & 2	NA
GHRH receptor_via AC	GHRHR HUMAN	Q02643	423	7	Class B - Secretin like/Adhesion	1 & 2	NA
Gastric inhibitory polypeptide receptor	GLR DANRE	E7FCX8	514	7	Class B - Secretin like/Adhesion	1 & 2	NA
Calcitonin receptor C elegans	PDFR1 CAEEL	Q09460	546	7	Class B - Secretin like/Adhesion	1 & 2	NA
G-protein coupled receptor for PDF neuropeptides	ADGRA1 HUMAN	Q86SQ6	546	7	Class B - Secretin like/Adhesion	1 & 2	NA
Receptor for Wnt proteins	FZD4 HUMAN	Q9ULV1	537	7	Class F - Frizzled	1 & 2	NA
Receptor for Wnt proteins	FRIZ2 CAEEL	G5ECQ2	578	7	Class F - Frizzled	1 & 2	NA
G protein-coupled receptor which associates with the patched protein (PTCH) to transduce hedgehog protein signaling	SMO HUMAN	Q99835	787	7	Class F - Smoothened	1 & 2	NA
Frizzled/smoothened-like sans CRD protein F	FSCF DICDI	Q1ZXB0	456	7	Class F - Frizzled	1 & 2	NA
Extracellular calcium-sensing receptor	CASR DANRE	A0A8M1P4E9	946	7	Class C - Metabotropic Glutamate	1 & 2	NA
Osteocalcin receptor_G(q)/G11 and G(i)-coupled pathway	GPC6A HUMAN	Q5T6X5	926	7	Class C - Metabotropic Glutamate	1 & 2	NA
G-protein coupled receptor for glutamate	GRM DROME	P91685	976	7	Class C - Metabotropic Glutamate	1 & 2	NA
Taste receptor type 1 member 3	TS1R3 MOUSE	Q925D8	858	7	Class C - Metabotropic Glutamate	1 & 2	NA
retinoic acid-inducible GPCR	RAI3 HUMAN	Q8NFJ5	357	7	Class C - Metabotropic Glutamate	1 & 2	NA
GABA receptor type B receptor subunit 1 C elegans	GABR1 CAEEL	H2L0Q3	899	7	Class C - Metabotropic Glutamate	1 & 2	NA
Pheromone P-factor receptor	MAM2 SCHPO	Q00619	348	7	Class D	1 & 2	NA
Pheromone alpha factor receptor	STE2 YEAST	D6VTK4	431	7	Class D	1 & 2	NA

### Sheet: Supp Table 2
MAJOR GROUP	ORDER	Species	TIPS	GEN ID	DATA BASE	bp	coding exons	aa	TM (TMHMM)	Genome Location
Amoebozoa/Evosea	Dictyosteliales	Dictyostelium discoideum	D. discoideum paralogs (crlE)	DDB_G0286301	Ensembl Protist	993	3	330	7	Chromosome 4: 4,326,009-4,327,169 forward strand.
Amoebozoa/Evosea	Dictyosteliales	Dictyostelium discoideum	D. discoideum paralogs (crlG)	DDB_G0279599	Ensembl Protist	1548	3	515	7	Chromosome 3: 2,212,555-2,214,319 forward strand.
Amoebozoa/Evosea	Dictyosteliales	Dictyostelium discoideum	D. discoideum paralogs (crlF)	DDB_G0290185	Ensembl Protist	957	2	318	7	Chromosome 5: 3,754,060-3,755,076 reverse strand.
Amoebozoa/Evosea	Dictyosteliales	Dictyostelium discoideum	D. discoideum paralogs (carD)	DDB_G0277831	Ensembl Protist	1332	2	443	7	Chromosome 3: 498,291-499,717 forward strand.
Amoebozoa/Evosea	Dictyosteliales	Dictyostelium discoideum	D. discoideum paralogs (carC)	DDB_G0277829	Ensembl Protist	1473	2	490	7	Chromosome 3: 504,442-506,079 forward strand.
Amoebozoa/Evosea	Dictyosteliales	Dictyostelium discoideum	D. discoideum paralogs (carA-1)	DDB_G0273397	Ensembl Protist	1179	2	392	6	Chromosome 2: 2,964,374-2,965,695 reverse strand.
Amoebozoa/Evosea	Dictyosteliales	Dictyostelium discoideum	D. discoideum paralogs (carA-2)	DDB_G0273533	Ensembl Protist	1179	2	392	6	Chromosome 2: 3,066,091-3,067,412 forward strand.
Amoebozoa/Evosea	Dictyosteliales	Dictyostelium discoideum	D. discoideum paralogs (carB)	DDB_G0288179	Ensembl Protist	1128	2	375	7	Chromosome 5: 1,252,723-1,253,950 forward strand.
Amoebozoa/Evosea	Dictyosteliales	Dictyostelium discoideum	D. discoideum paralogs (crlD)	DDB_G0283579	Ensembl Protist	1413	1	470	7	Chromosome 4: 861,957-863,369 forward strand.
Amoebozoa/Evosea	Dictyosteliales	Dictyostelium discoideum	D. discoideum paralogs (crlA)	DDB_G0280983	Ensembl Protist	1110	3	369	8	Chromosome 3: 4,253,816-4,255,131 reverse strand.
Amoebozoa/Evosea	Dictyosteliales	Dictyostelium discoideum	D. discoideum paralogs (crlB)	DDB_G0289395	Ensembl Protist	1329	2	442	7	Chromosome 5: 2,737,271-2,738,674 forward strand.
Amoebozoa/Evosea	Dictyosteliales	Dictyostelium discoideum	D. discoideum paralogs (crlC)	DDB_G0283619	Ensembl Protist	1086	3	361	7	Chromosome 4: 927,333-928,611 reverse strand.
Metazoa/ Actinopteri	Cypriniformes	Danio rerio	ZEBRAFISH	ENSDARG00000086911	Ensembl	1050	13	349	5	Chromosome 9: 30,248,571-30,259,512 reverse strand.
Metazoa/ Actinopteri	Cypriniformes	Danio rerio	GPR157_ZEBRAFISH	ENSDARG00000034975	Ensembl	978	4	325	7	Chromosome 23: 22,597,624-22,605,915 forward strand.
Metazoa/ Actinopteri	Cypriniformes	Danio rerio	TMEM116_ZEBRAFISH	ENSDARG00000077155	Ensembl	1086	11	361	7	Chromosome 5: 69,504,910-69,523,816 reverse strand.
Metazoa/Anthozoa	Actiniaria	Nematostella vectensis	GPR157_Nematostella_vectensis	LOC5506223/XM_032374585	NCBI	1134	14	377	7	Chromosome 9, NC_064042.1 (9604270..9614923, complement)
Metazoa/Aves	Galliformes	Gallus gallus	GPR157_CHICKEN	ENSGALG00010017421	Ensembl	1050	8	349	5	Primary_assembly 21: 3,248,491-3,262,683 reverse strand.
Metazoa/Aves	Galliformes	Gallus gallus	TMEM116_CHICKEN	ENSGALG00010025924	Ensembl	1404	11	467	7	Primary_assembly 15: 6,258,437-6,275,879 reverse strand.
Metazoa/Cephalochordata	Amphioxiformes	Branchiostoma lanceolatum	GPR157_Branchiostoma	LOC136443611	Ensembl Metazoa	1065	3	354	7	Primary_assembly NC_089731.1: 9,234,345-9,237,804 reverse strand.
Metazoa/Chordata/Ascidiacea	Phlebobranchia	Ciona intestinalis	GPR157_CIOIN	ENSCING00000009739	Ensembl	1047	8	348	7	Chromosome 7: 4,056,526-4,060,634 reverse strand.
Metazoa/Demospongiae	Haplosclerida	Amphimedon queenslandica	GPR157_ESPONJA1	LOC100631476	Ensembl Metazoa	1320	3	439	7	Primary_assembly GL345161.1: 267,115-268,867 reverse strand.
Metazoa/Demospongiae	Haplosclerida	Amphimedon queenslandica	cAMP_ESPONJA2	LOC105312306	Ensembl Metazoa	1044	1	347	7	Primary_assembly GL345200.1: 121,093-122,136 forward strand.
Metazoa/Demospongiae	Haplosclerida	Amphimedon queenslandica	cAMP_ESPONJA3	LOC105312993	Ensembl Metazoa	1056	1	351	7	Primary_assembly GL345288.1: 36,188-37,391 forward strand.
Metazoa/Demospongiae	Haplosclerida	Amphimedon queenslandica	ESPONJA4	LOC109581193	Ensembl Metazoa	1125	1	374	7	Primary_assembly GL345200.1: 118,357-119,611 forward strand.
Metazoa/Demospongiae	Haplosclerida	Amphimedon queenslandica	cAMP_ESPONJA5	LOC105313223	Ensembl Metazoa	1050	14	349	7	Primary_assembly GL345316.1: 36,506-38,876 forward strand.
Metazoa/Demospongiae	Haplosclerida	Amphimedon queenslandica	ESPONJA6	LOC105312309	Ensembl Metazoa	1065	1	354	7	Primary_assembly GL345200.1: 123,609-124,673 forward strand.
Metazoa/Demospongiae	Haplosclerida	Amphimedon queenslandica	ESPONJA7	LOC105312996	Ensembl Metazoa	1104	2	367	7	Primary_assembly GL345288.1: 37,578-39,114 forward strand.
Metazoa/Demospongiae	Haplosclerida	Amphimedon queenslandica	ESPONJA8	LOC109582643	Ensembl Metazoa	1101	1	366	7	Primary_assembly GL345288.1: 34,867-36,138 forward strand.
Metazoa/Demospongiae	Haplosclerida	Amphimedon queenslandica	ESPONJA9	LOC105312308	Ensembl Metazoa	1047	1	348	7	Primary_assembly GL345200.1: 122,275-123,321 forward strand.
Metazoa/Demospongiae	Haplosclerida	Amphimedon queenslandica	GPR157_ESPONJA10	LOC105316807	Ensembl Metazoa	1344	3	447	6	Primary_assembly GL345161.1: 265,040-266,966 reverse strand.
Metazoa/Demospongiae	Haplosclerida	Amphimedon queenslandica	GPR157_ESPONJA11	LOC109580382	Ensembl Metazoa	1368	5	455	7	Primary_assembly GL345161.1: 274,127-277,721 forward strand.
Metazoa/Demospongiae	Haplosclerida	Amphimedon queenslandica	GPR157_ESPONJA12	LOC109588886	Ensembl Metazoa	1332	3	443	7	Primary_assembly GL346826.1: 2,663-4,298 reverse strand.
Metazoa/Demospongiae	Haplosclerida	Amphimedon queenslandica	GPR157_ESPONJA13	LOC109580364	Ensembl Metazoa	1323	3	440	7	Primary_assembly GL345161.1: 189,504-191,235 reverse strand.
Metazoa/Demospongiae	Haplosclerida	Amphimedon queenslandica	GPR157_ESPONJA14	LOC105313354	Ensembl Metazoa	1113	3	370	7	Primary_assembly GL345340.1: 89,741-91,188 forward strand.
Metazoa/Demospongiae	Haplosclerida	Amphimedon queenslandica	GPR157_ESPONJA15	LOC109582607	Ensembl Metazoa	1236	3	411	7	Primary_assembly GL345283.1: 75,256-76,944 forward strand.
Metazoa/Demospongiae	Haplosclerida	Amphimedon queenslandica	GPR157_ESPONJA16	LOC105312979	Ensembl Metazoa	1131	3	376	7	Primary_assembly GL345283.1: 173,091-174,812 reverse strand.
Metazoa/Demospongiae	Haplosclerida	Amphimedon queenslandica	GPR157_ESPONJA17	LOC105312973	Ensembl Metazoa	1146	3	381	7	Primary_assembly GL345283.1: 78,844-80,303 reverse strand.
Metazoa/Demospongiae	Haplosclerida	Amphimedon queenslandica	GPR157_ESPONJA18	LOC105312969	Ensembl Metazoa	1110	3	369	7	Primary_assembly GL345283.1: 33,180-34,600 forward strand.
Metazoa/Demospongiae	Haplosclerida	Amphimedon queenslandica	GPR157_ESPONJA19	LOC105313353	Ensembl Metazoa	1104	3	367	7	Primary_assembly GL345340.1: 87,804-89,709 reverse strand.
Metazoa/Demospongiae	Haplosclerida	Amphimedon queenslandica	GPR157_ESPONJA20	LOC105312972	Ensembl Metazoa	1158	3	385	7	Primary_assembly GL345283.1: 77,044-78,928 forward strand.
Metazoa/Demospongiae	Haplosclerida	Amphimedon queenslandica	GPR157_ESPONJA21	LOC109582600	Ensembl Metazoa	1158	3	385	7	Primary_assembly GL345283.1: 82,867-84,491 forward strand.
Metazoa/Demospongiae	Haplosclerida	Amphimedon queenslandica	GPR157_ESPONJA22	LOC109582601	Ensembl Metazoa	1080	3	359	7	Primary_assembly GL345283.1: 80,612-82,858 reverse strand.
Metazoa/Demospongiae	Haplosclerida	Amphimedon queenslandica	GLU_ESPONJA23	LOC100638453	Ensembl Metazoa	1185	3	394	7	Primary_assembly GL345143.1: 266,464-269,661 reverse strand.
Metazoa/Equinodermata	Comatulida	Anneissia japonica	GPR157_ANNJA	LOC117105817	Ensembl Metazoa	963	3	320	7	Primary_assembly VUNX01022957.1: 1,983,267-1,992,413 reverse strand.
Metazoa/Gastropoda	epetellida	Haliotis rufescens	GPR157_HALRU	LOC124113086	Ensembl Metazoa	1125	4	374	7	Primary_assembly JALGQA010000002.1: 35,599,922-35,620,823 reverse strand.
Metazoa/Gastropoda	epetellida	Haliotis rufescens	TMEM116_HALRU	LOC124136045	Ensembl Metazoa	1032	13	343	7	Primary_assembly JALGQA010000044.1: 1,519,303-1,546,898 reverse strand.
Metazoa/Gastropoda	epetellida	Haliotis rufescens	cAMP_HALRU	LOC124111075	Ensembl Metazoa	1044	15	347	7	Primary_assembly JALGQA010000009.1: 41,942,718-41,994,076 forward strand.
Metazoa/Gastropoda	Neomphalida	Gigantopelta aegis	GPR157_GIGAE	LOC121374771	Ensembl Metazoa	1140	4	379	7	Primary_assembly CM027795.1: 88,017,465-88,021,710 reverse strand.
Metazoa/Gastropoda	Neomphalida	Gigantopelta aegis	GPR157.2_GIGAE	LOC121388604	Ensembl Metazoa	990	4	329	7	Primary_assembly CM027791.1: 41,937,030-41,944,603 forward strand.
Metazoa/Gastropoda	Neomphalida	Gigantopelta aegis	TMEM116_GIGAE	LOC121369176	Ensembl Metazoa	1047	13	348	7	Primary_assembly CM027792.1: 82,749,598-82,785,194 reverse strand.
Metazoa/Gastropoda	Neomphalida	Gigantopelta aegis	cAMP_GIGAE	LOC121375575	Ensembl Metazoa	1041	14	346	7	Primary_assembly CM027790.1: 44,395,306-44,453,441 forward strand.
Metazoa/Hydrozoa	Anthoathecata	Hydra vulgaris	cAMP Hydra vulgaris	LOC101241071	Ensembl Metazoa	969	2	322	7	Primary_assembly CM039217.1: 38,127,061-38,128,792 forward strand.
Metazoa/Hydrozoa	Anthoathecata	Hydra vulgaris	GCR1 Hydra vulgaris	LOC105850925	Ensembl Metazoa	954	1	317	7	Primary_assembly CM039217.1: 37,990,727-37,992,291 reverse strand.
Metazoa/Hydrozoa	Anthoathecata	Hydra vulgaris	GPR157 Hydra vulgaris	LOC101235513	Ensembl Metazoa	987	5	328	7	Primary_assembly CM039226.1: 37,840,188-37,852,206 reverse strand.
Metazoa/Lepidosauria	Squamata	Podarcis muralis	GPR157_LIZARD	ENSPMRG00000013539	Ensembl	1008	4	335	7	Primary_assembly 8: 70,506,277-70,519,203 forward strand.
Metazoa/Lepidosauria	Squamata	Podarcis muralis	TMEM116_LIZARRD	ENSPMRG00000009994	Ensembl	900	10	299	4	Primary_assembly 8: 83,971,878-84,002,991 reverse strand.
Metazoa/Mammalia	Lagomorpha	Oryctolagus cuniculus	GPR157_ORYCU	ENSOCUG00000025476	Ensembl	1470	2	489	5	Chromosome 13: 140,953,481-140,970,812 forward strand.
Metazoa/Mammalia	Lagomorpha	Oryctolagus cuniculus	TMEM166_ORYCU	ENSOCUG00000007214	Ensembl	1095	11	364	7	Chromosome 21: 7,886,569-7,939,447 reverse strand.
Metazoa/Mammalia	Primates	Homo sapiens	TMEM116_HOMSA	ENSG00000198270	Ensembl	1014	10	337	6	Chromosome 12: 111,930,181-112,013,908 reverse strand.
Metazoa/Mammalia	Primates	Homo sapiens	GPR157_HOMSA	ENSG00000180758	Ensembl	1008	4	335	7	Chromosome 1: 9,100,305-9,129,122 reverse strand.
Metazoa/Mammalia	Primates	Callithrix jacchus	GPR157_CALJA	ENSCJAG00000074232	Ensembl	1008	4	335	7	Primary_assembly 7: 44,062,529-44,086,073 reverse strand.
Metazoa/Mammalia	Primates	Callithrix jacchus	TMEM116_CALJA	ENSCJAG00000012100	Ensembl	1014	10	337	6	Primary_assembly 9: 111,339,659-111,415,548 reverse strand.
Metazoa/Mammalia	Primates	Gorilla gorilla	GPR157_GORGO	ENSGGOG00000042706	Ensembl	972	4	323	7	Chromosome 1: 8,776,833-8,811,950 reverse strand.
Metazoa/Mammalia	Primates	Gorilla gorilla	TMEM116_GORGO	ENSGGOG00000003794	Ensembl	1155	11	384	7	Chromosome 12: 111,862,314-111,936,541 reverse strand.
Metazoa/Mammalia	Rodents	Mus musculus	GPR157_MUSMU	ENSMUSG00000047875	Ensembl	993	4	330	7	Chromosome 4: 150,171,822-150,190,384 forward strand.
Metazoa/Mammalia	Rodents	Mus musculus	TMEM116_MUSMU	ENSMUSG00000029452	Ensembl	1095	11	364	7	Chromosome 5: 121,589,956-121,662,246 forward strand.
Ophistokonta/Apusozoa	Apusomonadida	Thecamonas trahens ATCC 50062	Thecamonas trahens	AMSG_01609	Ensembl Protist	1110	1	369	6	SuperContig GL349438: 392,988-394,194 forward strand.
Ophistokonta/Ascomycota	Serinales	Candida albicans SC5314	Candida albicans	C5_01250W_A	Ensembl Fungi	2472	1	823	7	Primary_assembly Ca22chr5A_C_albicans_SC5314: 280,816-283,287 forward strand.
Ophistokonta/Choanoflagellata	Craspedida	Salpingoeca rosetta	Salpingoeca_rosseta	PTSG_10672	Ensembl Protist	609	6	202	2	SuperContig GL832988: 90,047-92,047 forward strand.
Ophistokonta/Choanoflagellata	Craspedida	Monosiga brevicollis	Monosiga_brevicolor	MONBRDRAFT_33227	Ensembl Protist	1218	9	405	6	SuperContig MONBRscaffold_17: 414,172-416,561 forward strand.
Ophistokonta/Filasterea	Capsaspora	Capsaspora owczarzaki ATCC 30864	Capsaspora owczarzaki	CAOG_000174	Ensembl Protist	909	6	422	5	SuperContig KE346360: 601,518-603,299 reverse strand.
Ophistokonta/Filasterea	Capsaspora	Capsaspora owczarzaki ATCC 30864	Capsaspora owczarzaki.2	CAOG_000965	Ensembl Protist	1269	2	302	7	SuperContig KE346360: 3,094,324-3,095,913 reverse strand.
Rhodophyta/ Bangiophyceae	Galdieriales;	Galdieria sulphuraria	Galdieria sulphuraria	Gasu_19940	Ensembl Plants	1017	5	338	7	SuperContig scaf_13: 127,951-129,864 forward strand.
Sar; Alveolata;	Peniculida	Paramecium tetraurelia	Paramecium tetraurelia	GSPATT00023231001	Ensembl Protist	75	4	311	7	SuperContig CT868657: 323,776-324,818 reverse strand.
SAR/ Stramenopiles	Alga parda	Ectocarpus siliculosus	Ectocarpus siliculosus	Esi_0028_0043	Ensembl Protist	1197	7	398	7	Chromosome LG16: 4,979,418-4,985,082 forward strand.
SAR/ Stramenopiles	Alga parda	Ectocarpus siliculosus	Ectocarpus siliculosus	Esi_0165_0058	Ensembl Protist	882	5	293	3	Chromosome LG16: 2,168,638-2,171,720 reverse strand.
SAR/ Stramenopiles/Oomycota	Peronosporales	Phytophthora sojae	Phytophthora sojae	PHYSODRAFT_388504	Ensembl Protist	708	3	236	6	SuperContig PHYSOscaffold_3: 3,772,904-3,773,777 reverse strand.
SAR/ Stramenopiles/Oomycota	Peronosporales	Phytophthora parasitica	Phytophthora parasitica	F443_05502	Ensembl Protist	1059	3	352	6	SuperContig supercont1.947: 6,178-7,648 reverse strand.
SAR/ Stramenopiles/Oomycota	Peronosporales	Phytophthora parasitica	Phytophthora parasitica.2	F443_11519	Ensembl Protist	909	6	302	7	SuperContig supercont1.1970: 16,740-17,984 forward strand.
SAR/ Stramenopiles/Oomycota	Saprolegniales	Achlya hypogyna ATCC 48635	Achlya hypogyna	ACHHYP_00504	Ensembl Protist	942	11	313	7	SuperContig ACHHYP_contig_182: 21,296-22,658 forward strand.
SAR/Rhizaria	Alga verde	Bigelowiella natans	Bigelowiella natans	estExt_fgenesh1_pg.C_10274	Ensembl Protist	1353	13	450	8	SuperContig scaffold_1: 1,225,654-1,229,739 reverse strand.
SAR/Rhizaria	Foraminifera	Reticulomyxa filosa	Reticulomyxa filosa	RFI_28304	Ensembl Protist	765	1	255	5	SuperContig solexa3777437_1.f1.exp: 270-1,034 reverse strand.
Viridiplantae/Charophyceae	Alga verde	Chara braunii	Chara braunii	CBR_g36835	Ensembl Protist	777	8	258	5	SuperContig BFEA01000432: 1,123,684-1,149,073 reverse strand.
Viridiplantae/Embryophyta	Funariales	Physcomitrium patens	Physcomitrium patens	Pp3c15_15980	Ensembl Plants	942	9	313	7	Chromosome 15: 10,531,485-10,536,163 reverse strand.
Viridiplantae/Embryophyta	Funariales	Physcomitrium patens	Physcomitrium patens1	Pp3c9_15980	Ensembl Plants	942	9	313	7	Chromosome 9: 10,953,561-10,959,630 reverse strand.
Viridiplantae/Embryophyta	Marchantiales	Marchantia polymorpha	Marchantia polymorpha	MARPO_0073s0070	Ensembl Plants	933	9	310	7	SuperContig KZ772745: 795,567-801,067 reverse strand.
Viridiplantae/Embryophyta	Selaginellales	Selaginella moellendorffii	Selaginella moellendorffii	SELMODRAFT_187839	Ensembl Plants	933	9	310	7	SuperContig GL377816: 15,492-17,179 forward strand.
Viridiplantae/Embryophyta	Selaginellales	Selaginella moellendorffii	Selaginella moellendorffii1	SELMODRAFT_175383	Ensembl Plants	933	9	310	7	SuperContig GL377594: 1,468,325-1,470,284 reverse strand.
Viridiplantae/Embryophyta	Selaginellales	Selaginella moellendorffii	Selaginella moellendorffii2	SELMODRAFT_89633	Ensembl Plants	789	8	263	6	SuperContig GL377575: 1,935,319-1,936,711 forward strand.
Viridiplantae/Ginkgoopsida	Ginkgoales	Ginkgo biloba	Ginkgo biloba	KM399214	NCBI	888	-	296	7	-	https://pubmed.ncbi.nlm.nih.gov/25249442/
Viridiplantae/Magnoliopsida	Amborellales	Amborella trichopoda	Amborella trichopoda	AMTR_s00024p00244020 / ATR0598G044	Ensembl Plants	753	7	250	5	SuperContig AmTr_v1.0_scaffold00024: 5,817,962-5,823,191 reverse strand.
Viridiplantae/Magnoliopsida	Amborellales;	Amborella trichopoda	Amborella trichopoda	ATR0684G160	Ensembl Plants	441	7	146	2	AmTr_v1.0_scaffold00008 : 85336-87838 : positive
Viridiplantae/Magnoliopsida	Lamiales	Erythranthe guttata	Erythranthe guttata	Migut.E01785	DICOTS PLAZA 5.0	966	9	321	7	scaffold_5 : 24084983-24087985 : positive
Viridiplantae/Magnoliopsida/eudicotyledons	Apiales	Daucus carota	Daucus carota	DCAR_003726	Ensembl Plants	996	10	331	7	Chromosome 1: 41,455,903-41,463,670 forward strand.
Viridiplantae/Magnoliopsida/eudicotyledons	Asterales	Cynara cardunculus	Cynara cardunculus	Ccrd_009701	Ensembl Plants	1071	10	356	7	SuperContig scaffold_27: 731,379-739,297 forward strand.
Viridiplantae/Magnoliopsida/eudicotyledons	Brassicales	Arabidopsis halleri	Arabidopsis halleri	g17448	Ensembl Plants	981	9	326	7	SuperContig FJVB01000061.1: 294,383-296,597 forward strand.
Viridiplantae/Magnoliopsida/eudicotyledons	Brassicales	Arabidopsis lyrata	Arabidopsis lyrata	scaffold_104436.1	Ensembl Plants	981	9	326	7	Chromosome 1: 24,494,153-24,496,113 reverse strand.
Viridiplantae/Magnoliopsida/eudicotyledons	Brassicales	Arabidopsis thaliana	Arabidopsis thaliana	AT1G48270	Ensembl Plants	981	9	326	7	Chromosome 1: 17,827,953-17,830,420 reverse strand.
Viridiplantae/Magnoliopsida/eudicotyledons	Brassicales	Brassica juncea	Brassica juncea1	BjuA06g38010S	Ensembl Plants	990	9	329	7	Primary_assembly A06: 33,125,279-33,127,520 reverse strand.
Viridiplantae/Magnoliopsida/eudicotyledons	Brassicales	Brassica juncea	Brassica juncea2	BjuB04g02670S	Ensembl Plants	987	9	328	7	Primary_assembly B04: 4,630,854-4,632,817 reverse strand.
Viridiplantae/Magnoliopsida/eudicotyledons	Brassicales	Brassica juncea	Brassica juncea3	BjuB04g18240S	Ensembl Plants	459	5	152	2	Primary_assembly B04: 32,931,900-32,932,884 forward strand.
Viridiplantae/Magnoliopsida/eudicotyledons	Brassicales	Brassica napus	Brassica napus	BnaA06g03910D GSBRNA2T00156344001	Ensembl Plants	990	9	329	7	SuperContig LK031876: 1,174,474-1,176,831 reverse strand.
Viridiplantae/Magnoliopsida/eudicotyledons	Brassicales	Brassica napus	Brassica napus1	BnaC06g01880D GSBRNA2T00076319001	Ensembl Plants	987	9	328	7	SuperContig LK032551: 77,947-79,909 forward strand.
Viridiplantae/Magnoliopsida/eudicotyledons	Brassicales	Brassica oleracea	Brassica oleracea	Bo6g012150	Ensembl Plants	1146	9	381	7	Chromosome C6: 2,691,857-2,693,683 reverse strand.
Viridiplantae/Magnoliopsida/eudicotyledons	Brassicales	Brassica rapa	Brassica rapa	A06p005380.1_BraROA	Ensembl Plants	990	9	329	7	Primary_assembly A06: 1,608,660-1,610,707 forward strand.
Viridiplantae/Magnoliopsida/eudicotyledons	Brassicales	Camelina sativa	Camelina sativa	Csa17g078870	Ensembl Plants	981	9	326	7	Chromosome 17: 27,423,814-27,426,595 reverse strand.
Viridiplantae/Magnoliopsida/eudicotyledons	Brassicales	Camelina sativa	Camelina sativa1	Csa03g053050	Ensembl Plants	981	9	326	7	Chromosome 3: 22,621,618-22,624,260 reverse strand.
Viridiplantae/Magnoliopsida/eudicotyledons	Brassicales	Camelina sativa	Camelina sativa2	Csa14g054290	Ensembl Plants	987	9	328	7	Chromosome 14: 24,479,021-24,481,569 reverse strand.
Viridiplantae/Magnoliopsida/eudicotyledons	Caryophyllales	Beta vulgaris	Beta vulgaris	BVRB_2g045400	Ensembl Plants	975	9	324	7	SuperContig Bvchr2_un.sca002: 673,173-677,457 forward strand.
Viridiplantae/Magnoliopsida/eudicotyledons	Caryophyllales	Chenopodium quinoa	Chenopodium quinoa	AUR62020280	Ensembl Plants	894	8	297	7	SuperContig C_Quinoa_Scaffold_1373: 271,806-276,699 reverse strand.
Viridiplantae/Magnoliopsida/eudicotyledons	Cucurbitales	Cucumis melo	Cucumis melo	MELO3C016921.2	Ensembl Plants	957	9	318	7	SuperContig contig8: 1,102,114-1,106,547 reverse strand.
Viridiplantae/Magnoliopsida/eudicotyledons	Cucurbitales	Cucumis sativus	Cucumis sativus	Csa_4G648570	Ensembl Plants	957	9	318	7	Chromosome 4: 22,257,625-22,262,351 forward strand.
Viridiplantae/Magnoliopsida/eudicotyledons	Ericales	Actinidia chinensis	Actinidia chinensis	CEY00_Acc22712	Ensembl Plants	966	9	321	7	Chromosome LG20: 5,120,484-5,129,453 reverse strand.
Viridiplantae/Magnoliopsida/eudicotyledons	Fabales	Cajanus cajan	Cajanus cajan	C.cajan_42135	Ensembl Plants	957	9	318	7	Primary_assembly KQ484494.1: 60,859-68,801 forward strand.
Viridiplantae/Magnoliopsida/eudicotyledons	Fabales	Glycine max	Glycine max	GLYMA_17G219300	Ensembl Plants	957	9	318	7	Chromosome 17: 37,088,115-37,094,715 forward strand.
Viridiplantae/Magnoliopsida/eudicotyledons	Fabales	Glycine max	Glycine max1	GLYMA_14G107200	Ensembl Plants	957	9	318	7	Chromosome 14: 11,343,561-11,356,108 reverse strand.
Viridiplantae/Magnoliopsida/eudicotyledons	Fabales	Medicago truncatula	Medicago truncatula	gene477	Ensembl Plants	960	9	319	7	Primary_assembly CM010648.1: 3,730,507-3,737,666 reverse strand.
Viridiplantae/Magnoliopsida/eudicotyledons	Fabales	Phaseolus vulgaris	Phaseolus vulgaris	18640363	NCBI	957	9	318	7	Chromosome: 1; NC_023759.1 (4737053..4746046, complement)
Viridiplantae/Magnoliopsida/eudicotyledons	Fagales	Quercus suber	Quercus suber	gene-CFP56_43418	Ensembl Plants	939	9	312	7	Primary_assembly PKMF03018854.1: 256,607-264,052 reverse strand.
Viridiplantae/Magnoliopsida/eudicotyledons	Fagales	Quercus suber	Quercus suber	gene-CFP56_75750	Ensembl Plants	498	4	165	4	Primary_assembly PKMF03010917.1: 296-3,069 reverse strand.
Viridiplantae/Magnoliopsida/eudicotyledons	Lamiales	Olea europaea	Olea europaea	OE9A097862	Ensembl Plants	966	9	321	7	Primary_assembly CACTIH010007607.1: 101,118-106,139 reverse strand.
Viridiplantae/Magnoliopsida/eudicotyledons	Lamiales	Olea europaea	Olea europaea1	OE9A071792	Ensembl Plants	966	9	321	7	Primary_assembly 2: 36,050,069-36,054,732 forward strand.
Viridiplantae/Magnoliopsida/eudicotyledons	Malphigiales	Manihot esculenta	Manihot esculenta	Manes.03G212200.v8.1	Ensembl Plants	957	9	318	7	Primary_assembly CM004389.2: 32,858,221-32,863,074 reverse strand.
Viridiplantae/Magnoliopsida/eudicotyledons	Malphigiales	Linum usitatissimum	Linum usitatissimum	Lus10017120	FidexDB	978	-	325	7	-
Viridiplantae/Magnoliopsida/eudicotyledons	Malpighiales	Populus trichocarpa	Populus trichocarpa	Potri.008G206000.v4.1	Ensembl Plants	948	9	315	7	Chromosome 8: 15,210,984-15,216,886 forward strand.
Viridiplantae/Magnoliopsida/eudicotyledons	Malpighiales	Ricinus communis	Ricinus communis	XM_002519287.4 / 8261358	NCBI	960	9	319	7	Chromosome 9:NC_063264.1 (498216..502186)
Viridiplantae/Magnoliopsida/eudicotyledons	Malvacea	Theobroma cacao	Theobroma cacao	TCM_021504	Ensembl Plants	942	9	313	7	Chromosome 4: 33,386,770-33,391,108 reverse strand.
Viridiplantae/Magnoliopsida/eudicotyledons	Malvales	Gossypium raimondii	Gossypium raimondii	B456_005G073100	Ensembl Plants	942	9	313	7	Chromosome 5: 8,013,152-8,017,937 reverse strand.
Viridiplantae/Magnoliopsida/eudicotyledons	Myrtales	Corymbia citriodora	Corymbia citriodora	gene-BT93_D1505	Ensembl Plants	972	9	323	7	Primary_assembly 4: 22,916,538-22,922,331 forward strand.
Viridiplantae/Magnoliopsida/eudicotyledons	Myrtales	Eucalyptus grandis	Eucalyptus grandis	EUGRSUZ_C00739	Ensembl Plants	978	9	325	7	SuperContig KK198755: 12,537,153-12,542,741 forward strand.
Viridiplantae/Magnoliopsida/eudicotyledons	Rosales	Cannabis sativa	Cannabis sativa	evm.TU.01.1136	Ensembl Plants	801	8	266	5	Chromosome 1: 21,064,333-21,066,951 reverse strand.
Viridiplantae/Magnoliopsida/eudicotyledons	Rosales	Prunus persica	Prunus persica	ONI33053	NCBI	960	9	319	7	G1 NC_034009.1 (35488639..35492138, complement)
Viridiplantae/Magnoliopsida/eudicotyledons	Sapindales	Citrus clementina	Citrus clementina	CICLE_v10005468mg	Ensembl Plants	945	9	314	7	SuperContig KI537036: 133,024-136,741 forward strand.
Viridiplantae/Magnoliopsida/eudicotyledons	Solanales	Coffea canephora	Coffea canephora	GSCOC_T00038439001	Ensembl Plants	981	9	326	7	Chromosome 8: 997,137-1,002,647 reverse strand.
Viridiplantae/Magnoliopsida/eudicotyledons	Solanales	Nicotiana attenuata	Nicotiana attenuata	A4A49_33146	Ensembl Plants	966	9	321	7	SuperContig scaffold04106: 33,680-38,461 forward strand.
Viridiplantae/Magnoliopsida/eudicotyledons	Solanales	Solanum tuberosum	Solanum tuberosum	PGSC0003DMG402012996	Ensembl Plants	966	9	321	7	Chromosome 8: 32,537,635-32,545,008 reverse strand.
Viridiplantae/Magnoliopsida/eudicotyledons	Solanales	Solanum tuberosum	Solanum tuberosum1	PGSC0003DMG401012996	Ensembl Plants	501	4	166	3	Chromosome 8: 32,542,745-32,544,896 reverse strand.
Viridiplantae/Magnoliopsida/eudicotyledons	Solanales	Solanum lycopersicum	Solanum lycopersicum	101263536/ KM399206.1	NCBI	885	4	295	7	Chromosome 8: 48,402,522-48,404,704 forward strand.
Viridiplantae/Magnoliopsida/eudicotyledons	Vitales	Vitis vinifera	Vitis vinifera	Vitvi04g00181	Ensembl Plants	960	9	319	7	Chromosome 4: 1,693,333-1,697,753 forward strand.
Viridiplantae/Magnoliopsida/Liliopsida	Dioscoreales	Dioscorea rotundata	Dioscorea rotundata	DRNTG_19123.1	Ensembl Plants	954	9	317	7	Chromosome 5: 29,640,382-29,646,871 reverse strand.
Viridiplantae/Magnoliopsida/Liliopsida	Poales	Aegilops tauschii	Aegilops tauschii	AET7Gv20427100	Ensembl Plants	981	9	326	7	Chromosome 7D: 115,958,069-115,962,557 forward strand.
Viridiplantae/Magnoliopsida/Liliopsida	Poales	Ananas comosus	Ananas comosus	Aco023685.1.path1	Ensembl Plants	945	9	314	7	SuperContig contig21: 8,900,322-8,906,424 forward strand.
Viridiplantae/Magnoliopsida/Liliopsida	Poales	Brachypodium distachyon	Brachypodium distachyon	BRADI_1g46520v3	Ensembl Plants	984	9	327	7	Chromosome 1: 45,207,730-45,214,073 reverse strand.
Viridiplantae/Magnoliopsida/Liliopsida	Poales	Hordeum vulgare	Hordeum vulgare	HORVU.MOREX.r3.7HG0662190.1	Ensembl Plants	990	9	329	7	Primary_assembly 7H: 69,088,176-69,092,895 forward strand.
Viridiplantae/Magnoliopsida/Liliopsida	Poales	Leersia perrieri	Leersia perrieri	LPERR06G05870.1	Ensembl Plants	960	9	319	7	Chromosome 6: 4,124,800-4,132,784 forward strand.
Viridiplantae/Magnoliopsida/Liliopsida	Poales	Oryza sativa subsp Japonica	Oryza sativa subsp Japonica	Os06g0199800	Ensembl Plants	966	9	321	7	Chromosome 6: 5,060,664-5,064,952 forward strand.
Viridiplantae/Magnoliopsida/Liliopsida	Poales	Sorghum bicolor	Sorghum bicolor	SORBI_3010G074900	Ensembl Plants	966	9	321	7	Chromosome 10: 6,089,869-6,094,651 forward strand.
Viridiplantae/Magnoliopsida/Liliopsida	Poales	Triticum aestivum	triticum aestivum	TraesCS7D02G164100	Ensembl Plants	1017	9	338	7	Chromosome 7D: 113,441,262-113,445,849 forward strand.
Viridiplantae/Magnoliopsida/Liliopsida	Poales	Triticum aestivum	Triticum aestivum1	TraesCS7B02G067700	Ensembl Plants	1017	9	338	7	Chromosome 7B: 73,128,039-73,134,440 forward strand.
Viridiplantae/Magnoliopsida/Liliopsida	Poales	Triticum aestivum	triticum aestivum2	TraesCS7A02G162400	Ensembl Plants	1017	9	338	7	Chromosome 7A: 118,454,859-118,462,055 forward strand.
Viridiplantae/Magnoliopsida/Liliopsida	Poales	Triticum urartu	Triticum urartu	TuG1812G0700001734.01	Ensembl Plants	1017	9	338	7	Chromosome 7: 117,534,915-117,544,792 reverse strand.
Viridiplantae/Magnoliopsida/Liliopsida	Poales	Zea mays	Zea mays	Zm00001eb278600	Ensembl Plants	966	9	321	7	Chromosome 6: 119,615,212-119,620,925 forward strand.
Viridiplantae/Magnoliopsida/Liliopsida	Zingiberales	Musa acuminata	Musa acuminata	Ma08_g24320	Ensembl Plants	957	9	318	7	Primary_assembly CAJGYN010000008.1: 37,535,246-37,545,461 reverse strand.
Viridiplantae/Pinopsida	Cupressales	Cryptomeria japonica	Cryptomeria japonica	LOC131061481/ XM_057995181.2	NCBI	942	10	313	7	Chromosome 2: NC_081406.1 (662020078..662138067, complement)
Viridiplantae/Pinopsida	Pinales	Sequoiadendron giganteum	Sequoiadendron giganteum	SEGI_23264	DICOTS PLAZA 5.0	354	4	117	2	Chromosome 11 : 13801285-13804893 : positive
Viridiplantae/Pinopsida	Pinales	Sequoiadendron giganteum	Sequoiadendron giganteum1	SEGI_18851	DICOTS PLAZA 5.0	261	3	86	0	Chromosome 11 : 13816480-13823144 : positive
Viridiplantae/Pinopsida	Pinales	Picea glauca	Picea glauca	BT110964.1	NCBI	945	-	314	7	-
